# *nHOTAIRM1* scaffolds ANXA11-dependent assemblies to drive axonal mRNA localization in human motor neurons

**DOI:** 10.64898/2026.09.16.752050

**Authors:** Paolo Tollis, Tiziana Santini, Adriano Setti, Walter Visciglio, Jessica Rea, Davide Mariani, Alessandro Belvedere, Monica Ballarino, Irene Bozzoni, Pietro Laneve

## Abstract

Long noncoding RNAs (lncRNAs) are well recognized as regulators of neuronal development and function, yet their integration into canonical axonal transport pathways, an essential component of spatial gene regulation in highly polarized cells, remains incompletely defined. It is still unclear to what extent individual lncRNAs confer cargo selectivity and couple discrete mRNA cohorts to established transport machineries. Here we identify a cytoplasmic role for the neuronal isoform of *HOTAIRM1* (*nHOTAIRM1*) in shaping the axonal RNA landscape of human iPSC-derived spinal motor neurons (spMNs). We show that *nHOTAIRM1* associates with Annexin A11 (ANXA11), a factor linked to lysosome-coupled movement of RNA granules and engages a defined subset of MN-relevant mRNAs. Transcriptome-wide and targeted interaction assays, together with computational mapping and steric competition, support direct RNA-RNA pairing between *nHOTAIRM1* and mRNAs involved in cytoskeletal organization and synaptic or vesicular functions, while spatial analyses place these RNA pairs in close proximity within the soma and neurites. Loss-of-function experiments further show that *nHOTAIRM1* depletion reduces the association of these mRNAs with ANXA11-positive complexes and diminishes their enrichment in neuronal projections, an effect that is recapitulated by ANXA11 depletion. Collectively, these findings support a model in which *nHOTAIRM1* contributes to the selective recruitment of cargo mRNAs into ANXA11-associated transport assemblies, thereby promoting their localization within distal neurites. More broadly, our findings provide mechanistic insight into how a lncRNA can regulate mRNA sorting and compartment-specific RNA trafficking in human spMNs.
