## Supplementary Table 2 for "*nHOTAIRM1* scaffolds ANXA11-dependent assemblies to drive axonal mRNA localization in human motor neurons"

### Sheet: RNA Pulldown DNA Probes
nHOTAIRM1 probe 01	TCGTCCTACGCTCATAAATC
nHOTAIRM1 probe 02	GGACTATGGCTGGTTTCTGG
nHOTAIRM1 probe 03	CTTCCTCCGCTAAATCTCAG
nHOTAIRM1 probe 04	GGAAGTTCCAATGACAACGC
nHOTAIRM1 probe 05	TGGCTCTTAACAGCAAAGGC
nHOTAIRM1 probe 06	GGGGCGGGTTGATTTAAGAA
nHOTAIRM1 probe 07	GCAGCATGTAAGCAACATGT
nHOTAIRM1 probe 08	GGCAAAACAGACCGTGAGAA
nHOTAIRM1 probe 09	GAGCGCCGGGGATTTAAATG
nHOTAIRM1 probe 10	CAAATCGGCCTTTGCAGTCG
nHOTAIRM1 probe 11	AGAACGCAGCTTTTGCTCTT
nHOTAIRM1 probe 12	GCCAGTTCATCTTTCATTGA
nHOTAIRM1 probe 13	CCATAAATCCCTCCACATTT
nHOTAIRM1 probe 14	GTTTCAAACACCCACATTTC
nHOTAIRM1 probe 15	CAGTCTCCAGGTCAATAACT
nHOTAIRM1 probe 16	GAGTAACACGGAGTTTCTTT
nHOTAIRM1 probe 17	CCAAGCCCAAGCTCTTGAAA
nHOTAIRM1 probe 18	AGAGGCAGAATTGGACAGTC
LacZ probe 01	AATGTGAGCGAGTAACAACC
LacZ probe 02	AATAATTCGCGTCTGGCCTT
LacZ probe 03	AATTCAGACGGCAAACGCT
LacZ probe 04	ATCTTCCAGATAACTGCCGT

### Sheet: RNA FISH DNA Probes
nHOTAIRM1 HCR_A even	sequences available upon request
nHOTAIRM1 HCR_A odd
nHOTAIRM1 HCR_B even
nHOTAIRM1 HCR_B odd
nHOTAIRM1 HCR_B4_15
nHOTAIRM1 HCR_B4_16
nHOTAIRM1 HCR_B4_24
nHOTAIRM1 HCR_B4_25
nHOTAIRM1 HCR_C even
nHOTAIRM1 HCR_C odd
nHOTAIRM1 HCR_D even
nHOTAIRM1 HCR_D odd
SPTBN1_leftB3_1
SPTBN1_leftB3_2
SPTBN1_leftB3_3
SPTBN1_leftB3_4
SPTBN1_leftB3_5
SPTBN1_leftB3_6
SPTBN1_leftB3_7
SPTBN1_leftB3_8
SPTBN1_leftB3_9
SPTBN1_rightB3_1
SPTBN1_rightB3_2
SPTBN1_rightB3_3
SPTBN1_rightB3_4
SPTBN1_rightB3_5
SPTBN1_rightB3_6
SPTBN1_rightB3_7
SPTBN1_rightB3_8
SPTBN1_rightB3_9
TPM1 1 left
TPM1 1 right
TPM1 2 left
TPM1 2 right
TPM1 3 left
TPM1 3 right
TPM1 4 left
TPM1 4 right
TPM1 left 4
TPM1 left 6
TPM1 right 5
TPM1 right 7
YKT6_1 left
YKT6_1 right
YKT6_2 left
YKT6_2 right
YKT6_3 left
YKT6_3 right
YKT6_4 left
YKT6_4 right
YKT6_left 8
YKT6_right 9
POLR1E_leftB2_1
POLR1E_rightB2_1
POLR1E_leftB2_2
POLR1E_rightB2_2
POLR1E_leftB2_3
POLR1E_rightB2_3
POLR1E_leftB2_4
POLR1E_rightB2_4
POLR1E_leftB2_5
POLR1E_rightB2_5
FAM98A _leftB2_1
FAM98A _rightB2_1
FAM98A _leftB2_2
FAM98A _rightB2_2
FAM98A _leftB2_3
FAM98A _rightB2_3
FAM98A _leftB2_4
FAM98A _rightB2_4
FAM98A _leftB2_5
FAM98A _rightB2_5
FAM98A _leftB2_6
FAM98A _rightB2_6
FAM98A _leftB2_7
FAM98A _rightB2_7
RNF5_leftB2_1
RNF5_rightB2_1
RNF5_leftB2_1
RNF5_rightB2_1
RNF5_leftB2_1
RNF5_rightB2_1
RNF5_leftB2_1
RNF5_rightB2_1
RNF5_leftB2_1
RNF5_rightB2_1
RNF5_leftB2_1
RNF5_rightB2_1
RNF5_leftB2_1
RNF5_rightB2_1
ZC3H18_leftB2_1
ZC3H18_rightB2_1
ZC3H18_leftB2_2
ZC3H18_rightB2_2
ZC3H18_leftB2_3
ZC3H18_rightB2_3
ZC3H18_leftB2_4
ZC3H18_rightB2_4
ZC3H18_leftB2_5
ZC3H18_rightB2_5
ZC3H18_leftB2_6
ZC3H18_rightB2_6
ZC3H18_leftB2_7
ZC3H18_rightB2_7

### Sheet: List of oligonucleotides
ATP5O_FW	ACTCGGGTTTGACCTACAGC
ATP5O_REV	GGTACTGAAGCATCGCACCT
C1QL4 FW	ATGCCAGGCGTCTACTTCTT
C1QL4 REV	CGTCCAGCTTGATGAAGACC
CISD1 FW	GAGTCGGTGCTTTAGTACGC
CISD1 REV	TAACCAATTGCAGCTGTCCC
CTCF FW	TGCTGATAATTGTGCTGGCC
CTCF REV	CAATTTCTACGGCAGGCTCC
DAP FW	AGAGACTAAAGCTGGACACCC
DAP REV	GGTCATCCTTGTCTTTCTCTTCT
DLD FW	GGTTGTTATTGGTGCAGGAGTAA
DLD REV	TGAAGGATGCGTTGAAAGTTTT
EVC FW	GACGACACTCAAAATCTGCTCA
EVC REV	ATATTGCTGTTGGAAGGCGG
FAM98A FW	AGGAAAACGTGCAAGCAACT
FAM98A REV	AGCAAGAGGAGGCAGTTCTT
FGFBP3 FW	GTGCAGTCGTTCCCTCTACC
FGFBP3 REV	GCAACCACTCAGCAGCAG
FXR1 FW	AGGTTTCTTGGAATTTGTGGAGG
FXR1 REV	TTCTCACTCGAACCACACCA
GAPDH_FW	CCAAAATCAAGTGGGGCGAT
GAPDH_REV	GGCAGAGATGATGACCCTTT
HRAS FW	CTGACCATCCAGCTGATCCA
HRAS REV	TGGCAAACACACACAGGAAG
NAB1 FW	ACACAAAGAGGAGGAAATTCGG
NAB1 REV	TCTTCTTGTCAGCAGGGCAT
nHOTAIRM1_FW	GTTGCTTACATGCTGCGTTTTC
nHOTAIRM1_REV	TTTCAAACACCCACATTTCAACC
NORAD FW	TCAACTCCACCCCAACCTTT
NORAD REV	AGGCCGTCTTAACAACTCCA
PFDN6 FW	TAAACTTCTGGGTCCGGTGC
PFDN6 REV	GTCTCCCTCTGTTGCTCTGA
POLR1E FW	AAGCGTTGAAGTCTTTGCCA
POLR1E REV	TGGTGTTGATGATGTGGGGA
PPL FW	TCTAACAAGGAGCTCTCGGAG
PPL REV	AGAGTCCAACACCTTCTGCA
PPP2CB FW	GGAACCAGGCTGCTATCATG
PPP2CB REV	CATACAAAGGCAGGTTTCCCA
PRKCSH FW	ACAGGCTGGGAAGAAGTCTC
PRKCSH REV	TGTCATCATCCAGCTCCTTGA
RIOK1 FW	CAAGAAACACACCACGGACC
RIOK1 REV	GCAGCTTAAGAGTTCAGGCG
RNF5 FW	CAGGGCCAGAGACCAGCT
RNF5 REV	CTCATGGGCATTGAAGACGG
RTL5 FW	TGACTGGTTTCTGGTGAGGT
RTL5 REV	AATAGCAGGTCCCCTCGAAG
SDF4 FW	CTGGGTGGCTTTGATGAGGA
SDF4 REV	AGTGTGTCTTGCTCTCCTCC
SPTBN1 FW	GAAGCCGTGCAGAAGAAGAC
SPTBN1 REV	GAAGGGCCTTGTCCACATTC
TMEM126A FW	GCTCTTTGTGGCCTCATAGC
TMEM126A REV	CAGTCAGTCCACTCCGTGTT
TPM1 FW	GCTGGTTGAGGAAGAGTTGG
TPM1 REV	TGCTTGGCCTCTTTCAGTTG
VGF FW	GTCCCGATCTTCCCCTGTC
VGF REV	CCTAACCCGTTGATCAGCAG
YKT6 FW	GCCTCAGCGTCCTCTACAAA
YKT6 REV	TGACAGAAGCTCTAGTGCCT
ZC3H18 FW	GAAGGAGCGGGAGAAGGAG
ZC3H18 REV	TCTTGGGAGACTTGGATCGG

### Sheet: Competitor sequences
DNA/LNA competitor steric-blocker scramble control	TAACACGTCTATACGCCCA
DNA/LNA competitor steric-blocker #1	GCGGGGCGGGCAGCGGAGTC
DNA/LNA competitor steric-blocker #2	GTGGTTGATTAATCTCCCAG
DNA/LNA competitor steric-blocker #3	CCCATAAATCCCTCCACATT
DNA/LNA competitor steric-blocker #4	CAAACACCCACATTTCAACC
